# Global Epigenetic Analysis Reveals H3K27 Methylation as a Mediator of Double Strand Break Repair

**DOI:** 10.1101/2021.09.20.461136

**Authors:** Julian Lutze, Donald Wolfgeher, Stephen J. Kron

## Abstract

The majority of cancer patients is treated with ionizing radiation (IR), a relatively safe and effective treatment considered to target tumors by inducing DNA double strand breaks (DSBs). Despite clinical interest in increasing the efficacy of IR by preventing successful DSB repair, few effective radio-adjuvant therapies exist. Extensive literature suggests that chromatin modifiers play a role in the DSB repair and thus may represent a novel class of radiosensitizers. Indeed, chromatin has both local and global impacts on DSB formation, recognition of breaks, checkpoint signaling, recruitment of repair factors, and timely DSB resolution, suggesting that epigenetic deregulation in cancer may impact the efficacy of radiotherapy. Here, using tandem mass spectrometry proteomics to analyze global patterns of histone modification in MCF7 breast cancer cells following IR exposure, we find significant and long-lasting changes to the epigenome. Our results confirm that H3K27 trimethylation (H3K27me3), best known for mediating gene repression and regulating cell fate, increases after IR. H3K27me3 changes rapidly, accumulating at sites of DNA damage. Inhibitors of the Polycomb related complex subunit and H3K27 methyltransferase EZH2 confirm that H3K27me3 is necessary for DNA damage recognition and cell survival after IR. These studies provide an argument for evaluating EZH2 as a radiosensitization target and H3K27me3 as a marker for radiation response in cancer. Proteomic data are available via ProteomeXchange with identifier PXD019388.
