## Supplementary material for "Global Epigenetic Analysis Reveals H3K27 Methylation as a Mediator of Double Strand Break Repair": Table S1

### Sheet: Supp Table 1
	Percent Residue Modified
Mark	NIR	1 h	4 h	24 h	48 h
H1.4: K25UN	94.3426	93.4516	93.1497	93.1277	91.3089
H1.4: K25ME1	4.3124	4.7613	4.6855	5.1634	6.8156
H1.4: K25ME2	0.5271	1.0795	0.8888	1.0245	1.0732
H1.4: K25ME3	0.6627	0.5754	1.0385	0.6109	0.5802
H1.4: K25AC	0.1552	0.1322	0.2374	0.0735	0.2221
H2A1: K13UN	99.9209	99.8938	99.904	99.9523	99.9499
H2A1: K13AC	0.0791	0.1062	0.096	0.0477	0.0501
H2A1: K15UN	99.9643	99.9427	99.9379	99.9735	99.9547
H2A1: K15AC	0.0357	0.0573	0.0621	0.0265	0.0453
H2A3: K13UN	99.9295	99.8493	99.8982	99.9594	99.9189
H2A3: K13AC	0.0705	0.1507	0.1018	0.0406	0.0811
H2A3: K15UN	99.9005	99.7599	99.6663	99.9427	99.8311
H2A3: K15AC	0.0995	0.2401	0.3337	0.0573	0.1689
H2A: K36UN	99.9112	99.8778	99.8287	99.9526	99.901
H2A: K36AC	0.0888	0.1222	0.1713	0.0474	0.099
H2A: K5UN	92.3728	84.8587	85.6153	92.1952	90.7051
H2A: K5AC	7.6272	15.1413	14.3847	7.8048	9.2949
H2A: K9UN	99.171	98.1791	97.9141	99.063	99.0284
H2A: K9AC	0.829	1.8209	2.0859	0.937	0.9716
H3.1: K27UN	19.7079	16.8069	17.3941	12.2909	10.2826
H3.1: K27ME1	38.0037	38.296	35.7948	34.8008	33.7758
H3.1: K27ME2	34.5826	36.8574	38.1551	42.907	43.9988
H3.1: K27ME3	6.874	7.2454	7.9358	9.6673	11.5682
H3.1: K27AC	0.8319	0.7943	0.7202	0.3341	0.3746
H3.1: K36UN	24.9266	19.4806	24.49	24.2005	29.0502
H3.1: K36ME1	21.6363	23.5334	21.6737	25.1514	24.3083
H3.1: K36ME2	35.2074	39.9821	36.9394	32.6708	29.5556
H3.1: K36ME3	18.1431	16.9216	16.7899	17.8937	16.9932
H3.1: K36AC	0.0866	0.0823	0.107	0.0837	0.0927
H3.3: K27UN	31.3115	27.1835	28.3333	25.6566	22.6191
H3.3: K27ME2	19.6025	42.2889	40.9931	42.1728	43.5246
H3.3: K27ME3	3.1936	23.8464	24.0569	25.5323	26.4457
H3.3: K27AC	3.2659	3.8371	3.9382	4.1151	4.7709
H3.3: K36UN	10.9885	2.8441	2.6785	2.5232	2.6396
H3.3: K36ME1	12.6203	8.936	11.394	11.787	13.4827
H3.3: K36ME2	49.483	14.5498	13.3081	14.6497	15.5263
H3.3: K36ME3	22.2714	51.1882	48.6848	50.6058	46.8348
H3.3: K36AC	4.6368	21.9551	22.4022	20.4316	21.4617
H3: K122UN	99.7778	99.7174	99.7323	99.8605	99.8037
H3: K122AC	0.2222	0.2826	0.2677	0.1395	0.1963
H3: K9UN	47.1412	24.3796	24.2774	38.2687	40.1651
H3: K9ME1	29.9648	18.053	17.0264	26.892	30.2626
H3: K9ME2	18.8458	50.5066	51.5442	29.642	24.4863
H3: K9ME3	2.6445	6.4102	6.3757	4.1374	3.6841
H3: K9AC	1.4037	0.6506	0.7762	1.0599	1.4019
H3: K14UN	63.4647	65.3856	65.314	63.1499	62.0227
H3: K14AC	36.5353	34.6144	34.686	36.8501	37.9773
H3: K18UN	92.6642	93.5414	93.1321	94.6069	92.7531
H3: K18ME1	0.2818	0.2466	0.271	0.2606	0.257
H3: K18AC	7.054	6.212	6.5969	5.1325	6.99
H3: K23UN	53.6111	54.2078	56.1488	62.5637	59.1124
H3: K23ME1	0.142	0.1424	0.1412	0.1251	0.1061
H3: K23AC	46.2469	45.6498	43.7099	37.3112	40.7816
H3: Q19UN	99.5913	99.5876	99.5839	99.5442	99.5149
H3: Q19ME1	0.4087	0.4124	0.4161	0.4558	0.4851
H3: K56UN	99.1662	99.0132	98.9248	99.3395	99.3301
H3: K56ME1	0.1835	0.2978	0.3237	0.1266	0.2049
H3: K56AC	0.6503	0.689	0.7515	0.5339	0.465
H3: Q55UN	99.4127	99.5897	99.3109	99.359	99.4828
H3: Q55ME1	0.5873	0.4103	0.6891	0.641	0.5172
H3: K64UN	99.9757	99.9728	99.9588	99.9788	99.9612
H3: K64AC	0.0243	0.0272	0.0412	0.0212	0.0388
H3: K79UN	63.4642	57.0458	61.6801	63.4393	61.2897
H3: K79ME1	15.2557	18.7339	16.9631	17.6093	17.464
H3: K79ME2	20.9096	23.8522	20.9454	18.698	20.9474
H3: K79ME3	0.3188	0.3269	0.3736	0.2363	0.2659
H3: K79AC	0.0517	0.0412	0.0377	0.0171	0.033
H3: R42UN	99.905	99.9376	99.9189	99.9421	99.9218
H3: R42ME2	0.095	0.0624	0.0811	0.0579	0.0782
H3: R49UN	99.9398	99.9654	99.9646	99.9661	99.9611
H3: R49ME2	0.0602	0.0346	0.0354	0.0339	0.0389
H3R2UN: K4UN	65.4656	80.1112	80.9225	69.3913	60.1826
H3R2UN: K4ME1	34.2192	18.8227	17.9268	30.3978	39.4496
H3R2UN: K4ME2	0.1342	0.7394	0.7931	0.0871	0.0761
H3R2UN: K4ME3	0.075	0.2269	0.2671	0.0423	0.0468
H3R2UN: K4AC	0.106	0.0998	0.0905	0.0815	0.245
H3R2UN: Q5UN	98.9919	99.0106	99.0174	99.1537	99.0801
H3R2UN: Q5ME1	1.0081	0.9894	0.9826	0.8463	0.9199
H4: K5UN	95.1257	95.3828	95.1939	96.5242	95.6144
H4: K5AC	4.8743	4.6172	4.8061	3.4758	4.3856
H4: K8UN	92.8553	93.3824	93.1541	95.9975	94.6844
H4: K8AC	7.1447	6.6176	6.8459	4.0025	5.3156
H4: K12UN	96.3453	96.5685	96.4187	97.9417	97.271
H4: K12AC	3.6547	3.4315	3.5813	2.0583	2.729
H4: K16UN	60.7227	61.7991	62.3573	69.0877	65.7989
H4: K16AC	39.2773	38.2009	37.6427	30.9123	34.2011
H4: K20UN	8.9033	3.7174	3.5082	0.489	2.7902
H4: K20ME1	1.6653	0.8395	0.7455	0.8404	0.8536
H4: K20ME2	85.387	90.6282	91.2253	93.7514	90.3314
H4: K20ME3	3.9179	4.7586	4.467	4.866	5.959
H4: K20AC	0.1265	0.0563	0.054	0.0531	0.0657
