## Supplementary material for "Global Epigenetic Analysis Reveals H3K27 Methylation as a Mediator of Double Strand Break Repair": Table S2

### Sheet: Supp Table 2
	Reletive Percent Modified
Peptide	NIR	1 h	4 h	24 h	48 h	cluster
H1.4: K25UN	1	1.06719	1.04473	1.07934	1.03386	3
H1.4: K25ME1	1	0.992319	1.03996	0.956733	1.00533	5
H1.4: K25ME2	1	1.01311	1.00659	1.03309	1.01273	1
H1.4: K25ME3	1	0.995473	1.03727	1.0163	0.962943	5
H1.4: K25AC	1	1.00437	0.999767	1.01591	0.982032	2
H2A1: K13UN	1	1.03729	1.05614	1.00702	1.03225	1
H2A1: K13AC	1	1.00545	0.99889	1.03835	1.01389	1
H2A1: K15UN	1	1.07895	1.07684	1.05258	1.01571	3
H2A1: K15AC	1	1.0482	1.03562	1.03347	1.01195	1
H2A3: K13UN	1	1.03831	1.04577	1.04136	1.0019	1
H2A3: K13AC	1	1.0015	0.994728	1.02831	0.99932	2
H2A3: K15UN	1	1.02111	1.01069	1.01907	0.966734	5
H2A3: K15AC	1	1.04006	1.04391	1.03722	1.02641	1
H2A: K36UN	1	0.997205	0.996173	1.03899	1.00459	2
H2A: K36AC	1	1.0576	1.02871	1.02952	1.04464	1
H2A: K5UN	1	1.06532	1.09996	1.02839	1.07649	4
H2A: K5AC	1	0.993263	0.997538	1.04847	1.01932	1
H2A: K9UN	1	1.03135	1.01822	1.036	1.00589	2
H2A: K9AC	1	1.00607	1.0007	1.05026	1.0111	1
H3.1: K27UN	1	0.997857	0.993648	1.00702	0.983378	2
H3.1: K27ME1	1	1.00019	1.00023	1.02014	1.00405	2
H3.1: K27ME2	1	0.997896	0.997105	1.0312	0.983249	2
H3.1: K27ME3	1	1.0081	1.00127	1.04377	1.00265	2
H3.1: K27AC	1	1.00564	0.99724	1.01655	0.985949	2
H3.1: K36UN	1	1.00837	0.999623	1.02927	0.967088	5
H3.1: K36ME1	1	1.00645	1.00258	1.03581	0.99778	1
H3.1: K36ME2	1	1.04758	1.05172	1.05675	1.05807	3
H3.1: K36ME3	1	1.02109	1.00021	1.03879	1.00692	2
H3.1: K36AC	1	1.00629	0.975446	0.971751	0.986779	5
H3.3: K27UN	1	1.0326	1.01294	1.06219	1.02812	3
H3.3: K27ME2	1	1.02743	1.00629	1.0452	1.0194	2
H3.3: K27ME3	1	1.02804	1.02141	1.04538	1.01008	2
H3.3: K27AC	1	1.01201	1.00415	1.04883	1.01614	1
H3.3: K36UN	1	1.00354	1.00355	1.00728	0.990067	2
H3.3: K36ME1	1	1.00478	1.02128	0.997875	0.99933	2
H3.3: K36ME2	1	1.0106	1.00066	1.01309	0.994819	2
H3.3: K36ME3	1	1.02427	1.01555	1.01453	0.994517	2
H3.3: K36AC	1	1.12007	1.11556	1.05641	1.01698	4
H3: K122UN	1	1.10079	1.09587	1.04306	1.00411	2
H3: K122AC	1	1.12966	1.12477	1.05927	1.01676	4
H3: K9UN	1	1.11055	1.1033	1.05156	1.01353	4
H3: K9ME1	1	1.00388	0.997843	1.00878	0.986797	2
H3: K9ME2	1	1.01163	1.00581	1.00744	0.984434	2
H3: K9ME3	1	0.982477	1.018	1.07171	1.00442	2
H3: K9AC	1	1.0191	1.01717	1.0458	0.989486	2
H3: K14UN	1	1.06858	1.06465	1.03801	1.03586	3
H3: K14AC	1	1.0098	1.00285	1.04382	1.01344	1
H3: K18UN	1	1.00392	0.993199	1.01666	0.985983	2
H3: K18ME1	1	1.02001	1.02639	1.00171	1.03165	2
H3: K18AC	1	1.00132	0.974283	0.976848	1.00885	2
H3: K23UN	1	1.0307	1.01843	1.0294	1.02169	2
H3: K23ME1	1	1.00682	1.00019	1.01494	1.00744	2
H3: K23AC	1	1.03743	1.0536	1.02917	1.06402	1
H3: Q19UN	1	1.05011	1.01286	0.945511	0.996914	2
H3: Q19ME1	1	1.02276	0.99105	0.986221	0.954007	2
H3: K56UN	1	1.00613	0.968301	0.9163	0.950458	5
H3: K56ME1	1	1.02707	1.01737	1.06223	1.0303	3
H3: K56AC	1	1.02495	1.00016	1.0194	0.992196	2
H3: Q55UN	1	1.02654	1.00197	1.0336	1.01037	2
H3: Q55ME1	1	1.01849	0.997557	1.04314	1.02593	1
H3: K64UN	1	0.999772	0.997259	1.01629	0.999797	2
H3: K64AC	1	1.02812	1.00416	1.05457	1.03096	1
H3: K79UN	1	1.07952	1.05486	1.09434	1.06124	4
H3: K79ME1	1	1.08471	1.0609	1.10251	1.0743	4
H3: K79ME2	1	1.00685	1.00235	1.04047	1.03148	1
H3: K79ME3	1	1.0358	1.01071	1.07148	1.05749	3
H3: K79AC	1	1.10058	1.07375	1.1165	1.09258	4
H3: R42UN	1	1.10131	1.06811	1.12262	1.09588	4
H3: R42ME2	1	1.01532	1.01077	1.05998	1.0553	3
H3: R49UN	1	1.0264	1.00343	0.978326	0.97206	5
H3: R49ME2	1	1.01587	0.997004	1.00644	0.972607	2
H3R2UN: K4UN	1	1.00923	0.992647	1.02635	0.988913	2
H3R2UN: K4ME1	1	1.00621	1.00137	0.977434	0.977415	5
H3R2UN: K4ME2	1	1.04181	1.02475	1.04864	1.06401	1
H3R2UN: K4ME3	1	1.0362	0.995067	1.02852	1.05951	1
H3R2UN: K4AC	1	1.02465	0.996193	1.04332	1.0284	1
H3R2UN: Q5UN	1	1.01464	0.984275	1.0258	1.02192	2
H3R2UN: Q5ME1	1	1.00847	0.989061	1.01268	1.01005	2
H4: K5UN	1	1.00353	0.997991	1.02025	1.0073	2
H4: K5AC	1	1.02836	1.00445	1.04987	1.04	1
H4: K8UN	1	1.02727	1.00451	1.04774	1.03694	1
H4: K8AC	1	1.02767	1.00553	1.04671	1.04209	1
H4: K12UN	1	1.0081	1.0139	1.0494	1.04255	1
H4: K12AC	1	0.995673	0.984182	1.05125	1.03813	1
H4: K16UN	1	1.04028	1.01201	1.06377	1.05367	3
H4: K16AC	1	1.08612	1.05846	1.10426	1.07851	4
H4: K20UN	1	1.07166	1.06117	1.07826	1.06952	4
H4: K20ME1	1	1.01464	1.00974	1.05836	1.05601	3
H4: K20ME2	1	1.05182	1.01925	1.07693	1.07759	3
H4: K20ME3	1	1.11172	1.08055	1.12562	1.10313	4
H4: K20AC	1	1.10031	1.09463	1.08929	1.08897	4
