## Supplementary material for "Global Epigenetic Analysis Reveals H3K27 Methylation as a Mediator of Double Strand Break Repair": Table S3

### Sheet: Supp Table 3 081121
Mark	KWtest_Qval	KWtest significant at 5% FDR?	ANOVA_Qval	ANOVA significant at 5% FDR?
H1.4: K25AC	0.497504	FALSE	0.0413332	TRUE
H1.4: K25ME1	0.364131	FALSE	0.0380512	TRUE
H1.4: K25ME2	0.00981195	TRUE	0.0889188	FALSE
H1.4: K25ME3	0.0950092	FALSE	0.113965	FALSE
H1.4: K25UN	0.0169478	TRUE	0.0342436	TRUE
H2A: K36AC	0.0056108	TRUE	0.0335862	TRUE
H2A: K36UN	0.0856849	FALSE	0.0335862	TRUE
H2A: K5AC	0.000191581	TRUE	0.0335862	TRUE
H2A: K5UN	0.000399183	TRUE	0.038562	TRUE
H2A: K9AC	0.000211	TRUE	0.0370717	TRUE
H2A: K9UN	0.0011794	TRUE	0.0345907	TRUE
H2A1: K13AC	0.293005	FALSE	0.0335862	TRUE
H2A1: K13UN	0.0185965	TRUE	0.0413235	TRUE
H2A1: K15AC	0.0185965	TRUE	0.0413728	TRUE
H2A1: K15UN	0.0136164	TRUE	0.0407694	TRUE
H2A3: K13AC	0.0173086	TRUE	0.0339642	TRUE
H2A3: K13UN	0.00215007	TRUE	0.0345796	TRUE
H2A3: K15AC	0.000711315	TRUE	0.0335862	TRUE
H2A3: K15UN	0.00272008	TRUE	0.0335862	TRUE
H3: K122AC	0.0161562	TRUE	0.0335862	TRUE
H3: K122UN	0.531845	FALSE	0.0345907	TRUE
H3: K14AC	0.000156634	TRUE	0.0335862	TRUE
H3: K14UN	0.000471482	TRUE	0.0335862	TRUE
H3: K18AC	0.000301855	TRUE	0.0335862	TRUE
H3: K18ME1	0.0160836	TRUE	0.0892136	FALSE
H3: K18UN	0.00192533	TRUE	0.0335862	TRUE
H3: K23AC	0.0159287	TRUE	0.0413332	TRUE
H3: K23ME1	0.0950092	FALSE	0.0345907	TRUE
H3: K23UN	0.111815	FALSE	0.114192	FALSE
H3: K56AC	0.100629	FALSE	0.0335862	TRUE
H3: K56ME1	0.483132	FALSE	0.0339642	TRUE
H3: K56UN	0.102275	FALSE	0.0335862	TRUE
H3: K64AC	0.161798	FALSE	0.0345907	TRUE
H3: K64UN	0.544528	FALSE	0.0335862	TRUE
H3: K79AC	0.10455	FALSE	0.0414033	TRUE
H3: K79ME1	0.0011794	TRUE	0.0335862	TRUE
H3: K79ME2	0.00974041	TRUE	0.257572	FALSE
H3: K79ME3	0.0950193	FALSE	0.0413728	TRUE
H3: K79UN	0.00324729	TRUE	0.0335862	TRUE
H3: K9AC	0.000650154	TRUE	0.0335862	TRUE
H3: K9ME1	0.00220645	TRUE	0.0335862	TRUE
H3: K9ME2	5.15e-05	TRUE	0.0335862	TRUE
H3: K9ME3	1.87e-05	TRUE	0.0335862	TRUE
H3: K9UN	2.12e-05	TRUE	0.0335862	TRUE
H3: Q19ME1	0.50895	FALSE	0.0335862	TRUE
H3: Q19UN	0.213448	FALSE	0.0345907	TRUE
H3: Q55ME1	0.0263475	TRUE	0.107898	FALSE
H3: Q55UN	0.0950193	FALSE	0.327029	FALSE
H3: R42ME2	0.0120786	TRUE	0.0345907	TRUE
H3: R42UN	0.202751	FALSE	0.0380512	TRUE
H3: R49ME2	0.031512	TRUE	0.0342436	TRUE
H3: R49UN	0.0173086	TRUE	0.063065	FALSE
H3.1: K27AC	0.293005	FALSE	0.0335862	TRUE
H3.1: K27ME1	0.524269	FALSE	0.0345907	TRUE
H3.1: K27ME2	0.0596231	FALSE	0.0335862	TRUE
H3.1: K27ME3	0.00353436	TRUE	0.0335862	TRUE
H3.1: K27UN	0.000711315	TRUE	0.0335862	TRUE
H3.1: K36AC	0.229018	FALSE	0.0533321	FALSE
H3.1: K36ME1	0.00464582	TRUE	0.0335862	TRUE
H3.1: K36ME2	0.00408487	TRUE	0.0335862	TRUE
H3.1: K36ME3	0.0475317	TRUE	0.0413235	TRUE
H3.1: K36UN	0.00121902	TRUE	0.0342436	TRUE
H3.3: K27AC	0.135233	FALSE	0.0345907	TRUE
H3.3: K27ME1	0.380643	FALSE	0.0892136	FALSE
H3.3: K27ME2	0.000415724	TRUE	0.0450583	TRUE
H3.3: K27ME3	0.00317927	TRUE	0.0335862	TRUE
H3.3: K27UN	0.00220645	TRUE	0.0335862	TRUE
H3.3: K36AC	0.0011794	TRUE	0.0335862	TRUE
H3.3: K36ME1	0.00192533	TRUE	0.0342436	TRUE
H3.3: K36ME2	0.0703433	FALSE	0.0335862	TRUE
H3.3: K36ME3	0.0391399	TRUE	0.0339642	TRUE
H3.3: K36UN	0.00485786	TRUE	0.0335862	TRUE
H3R2UN: K4AC	0.512469	FALSE	0.049711	TRUE
H3R2UN: K4ME1	0.00215007	TRUE	0.0335862	TRUE
H3R2UN: K4ME2	0.000860043	TRUE	0.0335862	TRUE
H3R2UN: K4ME3	0.116057	FALSE	0.0345907	TRUE
H3R2UN: K4UN	0.00192533	TRUE	0.0342436	TRUE
H3R2UN: Q5ME1	0.50394	FALSE	0.072495	FALSE
H3R2UN: Q5UN	0.538223	FALSE	0.0667051	FALSE
H4: K12AC	0.0160836	TRUE	0.0335862	TRUE
H4: K12UN	0.0415659	TRUE	0.0335862	TRUE
H4: K16AC	0.0158102	TRUE	0.0335862	TRUE
H4: K16UN	0.07781	FALSE	0.0335862	TRUE
H4: K20AC	0.000191581	TRUE	0.107703	FALSE
H4: K20ME1	0.000433168	TRUE	0.0588056	FALSE
H4: K20ME2	0.0147694	TRUE	0.0345907	TRUE
H4: K20ME3	0.00286198	TRUE	0.0335862	TRUE
H4: K20UN	0.0159048	TRUE	0.0342436	TRUE
H4: K5AC	0.0369661	TRUE	0.0335862	TRUE
H4: K5UN	0.0263156	TRUE	0.0335862	TRUE
H4: K8AC	0.0858429	FALSE	0.0335862	TRUE
H4: K8UN	0.10455	FALSE	0.0339642	TRUE
