## Supplementary material for "Global Epigenetic Analysis Reveals H3K27 Methylation as a Mediator of Double Strand Break Repair": Table S4

### Sheet: histone_ratios
	NIR	1 Hour	4 Hours	24 Hours	48 Hours		NIR	1 Hour	4 Hours	24 Hours	48 Hours		NIR	1 Hour	4 Hours	24 Hours	48 Hours
Peptide	Ratio	Ratio	Ratio	Ratio	Ratio		Area	Area	Area	Area	Area		RT(min)	RT(min)	RT(min)	RT(min)	RT(min)
TKQTAR(H3_3_8)
H3_3_8 unmod	0.639887	0.564879	0.371692	0.803009	0.894567		8491417000	6713113000	3796001000	5596778000	16819000000		19.24	19.38	19.31	19.41	19.47
H3_3_8 K4me1	0.08113	0.083158	0.112604	0.053728	0.019194		1076611000	988265300	1150003000	374474500	360878100		24.33	24.47	24.4	23.42	23.48
H3_3_8 K4me2	0.264676	0.326785	0.466545	0.132999	0.083494		3512302000	3883572000	4764722000	926970300	1569795000		15.58	15.31	15.64	15.4	15.8
H3_3_8 K4me3	0.014307	0.025178	0.049159	0.010264	0.002745		189856500	299219800	502045100	71534270	51602750		14.9	14.92	15.04	15.08	15.23
H3_3_8 K4ac	0	0	0	0	0		0	0	0	0	0		0	0	0	0	0
KSTGGKAPR(H3_9_17)
H3_9_17 unmod	0.080674	0.096132	0.107856	0.078204	0.066057		5032645000	6760694000	8104404000	2220293000	1237054000		26.83	26.98	26.86	26.98	27.09
H3_9_17 K9me1	0.02974	0.031881	0.040891	0.01239	0.033562		1855289000	2242072000	3072602000	351765300	628521400		30.95	31.16	30.91	34.45	28.48
H3_9_17 K9me2	0.191469	0.235861	0.264893	0.220263	0.190809		11944320000	16587490000	19904340000	6253525000	3573267000		18.02	18.16	18.09	18.28	18.27
H3_9_17 K9me3	0.099428	0.118005	0.138886	0.134096	0.113966		6202551000	8298977000	10436060000	3807140000	2134241000		17.86	18.04	17.94	18.15	18.18
H3_9_17 K9ac	0.002941	0.002574	0.00314	0.002533	0.002317		183465400	181040000	235948200	71917830	43394910		24.55	24.72	24.64	24.77	24.86
H3_9_17 K14ac	0.038597	0.036133	0.041376	0.032113	0.030809		2407787000	2541168000	3109006000	911721000	576957700		24.55	24.72	24.64	24.77	24.86
H3_9_17 K9me1K14ac	0.161913	0.162305	0.041728	0.131142	0		10100550000	11414500000	3135503000	3723282000	0		28.27	28.54	28.8	28.23	0
H3_9_17 K9me2K14ac	0.050565	0.049599	0.080145	0.086059	0.166386		3154398000	3488195000	6022220000	2443324000	3115902000		16.58	16.69	16.68	16.17	16.21
H3_9_17 K9me3K14ac	0.06566	0.050983	0.049456	0.05517	0.078575		4096016000	3585487000	3716168000	1566344000	1471475000		16.46	16.57	16.56	16.58	15.54
H3_9_17 K9acK14ac	0.279013	0.216526	0.231629	0.24803	0.317517		17405570000	15227710000	17404900000	7041880000	5946115000		18.84	18.95	18.85	19	19
KQLATKAAR(H3_18_26)
H3_18_26 unmod	0.14482	0.158256	0.173346	0.130734	0.082302		29144850000	31602730000	51516160000	13281750000	8793526000		42.54	42.78	42.52	42.7	42.73
H3_18_26 K23me1	6e-05	5.8e-05	4.7e-05	3.1e-05	2.5e-05		12119920	11667360	13827490	3177989	2641642		45.76	46.06	45.68	45.92	47.13
H3_18_26 K18me1	0.001112	0.00076	0.000816	0.000523	0.000316		223781600	151740300	242612000	53181580	33805220		45.76	46.06	45.71	45.96	47.13
H3_18_26 K18me1K23me1	0.00273	0.001533	0.000629	0.003158	0.007746		549360300	306157200	186845700	320816600	827631100		50.04	50.11	49.99	50.16	50.16
H3_18_26 K18ac	0.038317	0.040616	0.038649	0.04309	0.047447		7711193000	8110867000	11485830000	4377709000	5069470000		30.1	30.28	30.03	30.35	30.43
H3_18_26 K23ac	0.509616	0.539953	0.521018	0.572543	0.62382		102559500000	107825400000	154839600000	58166690000	66652050000		30.1	30.31	30.03	30.35	30.47
H3_18_26 K18acK23ac	0.303345	0.258824	0.265496	0.249919	0.238344		61047810000	51685630000	78901930000	25390200000	25465880000		27.77	27.98	27.77	28.01	28.13
KSAPATGGVKKPHR(H3_27_40)
H3_27_40 unmod	0.02616	0.027506	0.026282	0.008949	0.046997		2066511000	2353574000	3937060000	203356200	1701223000		31.67	31.89	31.6	31.94	29.96
H3_27_40 K36me1	0.005572	0.006018	0.006044	0.000844	0.00057		440199900	514951300	905392100	19188870	20644900		33.92	34.14	33.91	34.93	34.25
H3_27_40 K27me1	0.018382	0.01883	0.01624	0.011104	0.012481		1452090000	1611189000	2432671000	252336300	451800900		34.62	34.9	34.58	34.93	34.98
H3_27_40 K27me2	0.456031	0.423842	0.402813	0.470912	0.466461		36024370000	36265850000	60340980000	10701140000	16885180000		24.76	24.91	24.83	25.05	25.17
H3_27_40 K36me2	0.026464	0.039801	0.031734	0.017599	0.01702		2090554000	3405584000	4753684000	399934600	616097600		26.55	26.76	26.55	26.79	27.5
H3_27_40 K27me3	0.10266	0.103029	0.108543	0.12316	0.126832		8109663000	8815651000	16259690000	2798729000	4591124000		24.73	24.87	24.77	25.02	25.14
H3_27_40 K36me3	0.005469	0.005209	0.005508	0.005	0.00544		432010200	445735800	825141400	113624800	196912100		26.93	27.1	26.86	27.16	27.28
H3_27_40 K27me2K36me1	0.07564	0.074497	0.076588	0.071851	0.074808		5975244000	6374316000	11472780000	1632765000	2707927000		26.93	27.1	26.86	27.16	27.28
H3_27_40 K27me1K36me2	0.048809	0.045386	0.053926	0.047539	0.041505		3855654000	3883457000	8078120000	1080285000	1502425000		29.37	29.61	29.28	29.69	29.77
H3_27_40 K27me1K36me1	0.005973	0.007168	0.007052	0	0.000499		471816800	613304800	1056350000	0	18077280		36.69	36.93	36.61	0	37.02
H3_27_40 K27me3K36me1	0.004879	0.008267	0.007142	0.006222	0.007258		385454400	707321600	1069884000	141381600	262721900		26.86	27.04	26.8	27.1	27.22
H3_27_40 K27me1K36me3	0.004821	0.005064	0.00691	0.011185	0.008054		380811200	433303300	1035111000	254161400	291531600		29.37	29.61	29.28	29.65	29.74
H3_27_40 K27me2K36me2	0.196642	0.193948	0.210665	0.211702	0.192076		15533780000	16595070000	31557420000	4810765000	6952850000		20.52	20.72	20.62	20.82	20.91
H3_27_40 K27me3K36me2	0	0.013192	0.015249	0	0		0	1128807000	2284233000	0	0		0	20.69	20.56	0	0
H3_27_40 K27ac	0.022498	0.028242	0.025304	0.013932	0		1777229000	2416499000	3790526000	316600100	0		30.92	31.13	30.88	31.11	0
KSAPSTGGVKKPHR(H33_27_40)
H33_27_40 unmod	0.047037	0.020106	0.036957	0.010195	0.04675		309964800	334956600	798226400	44722180	238755200		31.07	31.32	31	31.34	29.66
H33_27_40 K36me1	0	0.000196	0.001243	0	0		0	3268047	26836430	0	0		0	34.23	34.01	0	0
H33_27_40 K27me1	0	0.00251	0.016577	0	0		0	41821340	358032100	0	0		0	34.26	34.01	0	0
H33_27_40 K27me2	0.433524	0.208367	0.101199	0.265018	0.389549		2856851000	3471292000	2185750000	1162528000	1989455000		24.89	24.53	24.96	24.65	24.73
H33_27_40 K36me2	0.010746	0.010247	0.022083	0.010584	0.011937		70816020	170706300	476967900	46428710	60961830		26.61	26.5	25.86	26.66	27.09
H33_27_40 K27me3	0.078811	0.028029	0.035951	0.097776	0.123178		519349200	466943800	776492700	428903100	629080100		24.92	24.47	24.93	25.12	24.64
H33_27_40 K36me3	0.004723	0.001517	0.023784	0.001079	0.00407		31120780	25271540	513695400	4731846	20785920		26.45	26.6	26.46	26.72	26.81
H33_27_40 K27me2K36me1	0.093597	0.019412	0.310751	0.014178	0.053685		616789400	323401000	6711773000	62191630	274171100		26.45	26.63	26.46	26.72	26.81
H33_27_40 K27me1K36me2	0.069099	0.029723	0.049367	0.02844	0.045182		455352900	495176500	1066257000	124754200	230748900		28.83	29.14	28.8	29.18	29.26
H33_27_40 K27me1K36me1	0	0.000474	0	0	0		0	7903046	0	0	0		0	36.26	0	0	0
H33_27_40 K27me3K36me1	0.00591	0.028893	0	0.072723	0		38948370	481349300	0	319008900	0		26.86	26.03	0	27.07	0
H33_27_40 K27me1K36me3	0.002635	0.003461	0.006808	0.001957	0.002207		17365330	57666520	147040800	8583889	11270500		28.87	29.08	28.77	29.15	29.26
H33_27_40 K27me2K36me2	0.253917	0.175371	0.372322	0.498051	0.323443		1673272000	2921602000	8041619000	2184749000	1651848000		20.3	20.51	20.37	20.54	20.63
H33_27_40 K27me3K36me2	0	0.46785	0	0	0		0	7794162000	0	0	0		0	20.32	0	0	0
H33_27_40 K27ac	0	0.003842	0.022958	0	0		0	64002240	495865500	0	0		0	30.4	30.31	0	0
YQKSTELLIR(H3_54_63)
H3_54_63 unmod	0.296314	0.300116	0.756531	0.304415	0.28888		8602952000	8707338000	12108530000	2986092000	4436727000		47.28	48.18	47.17	47.74	47.52
H3_54_63 K56me1	0	0	0	0	0		0	0	0	0	0		0	0	0	0	0
H3_54_63 K56me2	0.018944	0.038928	0.028497	0.026163	0.019105		550019200	1129426000	456110600	256643200	293425700		36.59	36.64	43.2	36.86	36.79
H3_54_63 K56me3	0	0	0	0	0.00075		0	0	0	0	11518050		36.09	36.14	42.7	36.36	36.99
H3_54_63 K56ac	0.684742	0.660956	0.214971	0.669422	0.691265		19880310000	19176510000	3440683000	6566541000	10616700000		44.82	45.29	45.55	45.02	44.95
EIAQDFKTDLR(H3_73_83)
H3_73_83 unmod	0.703806	0.738858	0.760409	0.376319	0.584587		12000050000	8467619000	22255250000	1367234000	5655927000		54.91	55.43	54.9	55.14	54.97
H3_73_83 K79me1	0.04845	0.042483	0.052168	0.025188	0.050448		826081700	486867800	1526820000	91513530	488093000		58.17	58.62	58.22	58.31	58.19
H3_73_83 K79me2	0	0	7.5e-05	0	0		0	0	2203310	0	0		47.81	48.23	48.85	48.05	47.92
H3_73_83 K79me3	0.086502	0.114779	0.06288	0.501742	0.127303		1474882000	1315410000	1840353000	1822919000	1231665000		47.31	47.73	47.33	47.71	47.42
H3_73_83 K79ac	0.161242	0.103881	0.124468	0.096751	0.237661		2749207000	1190516000	3642864000	351514600	2299391000		53.04	53.48	53.06	53.22	53.09
VTIMPKDIQLAR(H3_117_128)
H3_117_128 unmod	0.453548	0.442382	0.740785	1	0.741879		326749500	821662400	952032800	712652200	391728800		25.83	26	25.89	26.03	26.11
H3_117_128 K122ac	0.546452	0.557618	0.259215	0	0.258121		393679600	1035699000	333134000	0	136293700		24.08	25.75	23.99	0	24.29
GKGGKGLGKGGAKR(H4_4_17)
H4_4_17 unmod	0.250883	0.238998	0.243001	0.135041	0.173088		60198700000	33072360000	79356070000	12889050000	19379880000		37.97	38.15	37.95	38.14	38.17
H4_4_17 K5ac	0.003406	0.003031	0.002846	0.002405	0.002235		817196700	419454100	929383000	229500800	250193700		35.7	35.98	35.75	36.04	36.07
H4_4_17 K8ac	0.00538	0.005501	0.004727	0.002653	0.003371		1290879000	761274500	1543787000	253229500	377439600		35.7	35.98	35.75	36.04	36.07
H4_4_17 K12ac	0.007606	0.005597	0.005954	0.002901	0.003603		1825138000	774512000	1944338000	276887700	403403800		35.7	35.92	35.66	35.97	36
H4_4_17 K16ac	0.113254	0.068292	0.101097	0.042657	0.05896		27175030000	9450205000	33014900000	4071436000	6601492000		36.02	36.26	36.1	36.32	36.35
H4_4_17 K5acK8ac	0.001307	0.001954	0.001502	0.029169	0.0003		313668400	270448000	490470500	2784072000	33558340		35.07	35.31	35.02	35.91	35.33
H4_4_17 K5acK12ac	0	0	0	0	0		0	0	0	0	0		35	35.25	34.99	35.28	35.3
H4_4_17 K5acK16ac	0	0	0	0	0		0	0	0	0	0		35	35.25	34.99	35.28	35.3
H4_4_17 K8acK12ac	0.302097	0.357131	0.329684	0.377703	0.38983		72487460000	49419540000	107663900000	36049970000	43647470000		35.45	35.76	35.47	35.78	35.81
H4_4_17 K8acK16ac	0	0	0	0	0		0	0	0	0	0		35	35.25	34.99	35.28	35.3
H4_4_17 K12acK16ac	0.009681	0.010004	0.014588	0	0.002125		2322947000	1384388000	4763798000	0	237893800		35.07	35.31	35.02	35.28	35.33
H4_4_17 K5acK8acK12ac	0.001766	0.00379	0.001216	0.002543	0.006399		423691100	524394300	397156800	242678300	716438000		33.29	33.95	33.31	33.53	34.15
H4_4_17 K5acK8acK16ac	0.020362	0.054104	0.071673	0.066407	0.055115		4885793000	7486913000	23405860000	6338255000	6170958000		33.86	33.95	33.76	33.97	34.02
H4_4_17 K5acK12acK16ac	0	0	0	0	0		0	0	0	0	0		33.13	33.44	33.15	33.43	33.52
H4_4_17 K8acK12acK16ac	0.155511	0.085053	0.084794	0.096769	0.098027		37314500000	11769620000	27690880000	9236143000	10975620000		33.77	33.88	33.69	33.91	33.96
H4_4_17 K5acK8acK12acK16ac	0.128747	0.166544	0.138918	0.241752	0.206947		30892530000	23046180000	45365960000	23074140000	23170920000		32.91	33.09	32.9	33.14	33.19
KVLR(H4_20_23)
H4_20_23 unmod	0.395277	0.338522	0.336313	0.074686	0.140721		7548430000	3653110000	10249850000	231334900	538965300		37.55	37.8	37.5	37.85	37.95
H4_20_23 K20me1	0.154947	0.156051	0.163032	0.175183	0.154713		2958947000	1684002000	4968736000	542616300	592557000		42.41	42.65	42.33	42.67	42.73
H4_20_23 K20me2	0	0	0	0	0		0	0	0	0	0		0	0	0	0	0
H4_20_23 K20me3	0	0	0	0	0		0	0	0	0	0		0	0	0	0	0
H4_20_23 K20ac	0.449776	0.505426	0.500655	0.750131	0.704566		8589169000	5454225000	15258510000	2323473000	2698509000		35.95	36.17	35.91	36.29	36.35
RGGVKR(H4_40_45)
H4_40_45 unmod	0.986238	0.971115	0.94255	0.987874	0.980304		1005395000	779461300	542627700	296207500	328244100		18.59	18.73	18.66	18.78	18.84
H4_40_45 K44ac	0.013762	0.028885	0.05745	0.012126	0.019696		14029460	23184460	33074300	3635837	6594993		18.43	18.57	16.72	15.47	15.51
KSAGAAKR(H14_25_32)
H14_25_32 unmod	0.265651	0.291831	0.214741	0.227464	0.333071		12612380000	14288030000	13041520000	8506105000	8749391000		19.99	20.16	20.09	20.23	20.29
H14_25_32 K25me1	0.52615	0.589041	0.439979	0.494953	0.505059		24980140000	28839350000	26720500000	18508950000	13267330000		22.82	23.03	22.86	23.17	23.26
H14_25_32 K25me2	7e-06	0	0	0.0005	0		314958	0	0	18683550	0		16.86	17.28	0	17.59	17.36
H14_25_32 K25me3	0.000392	0.000563	0	0.000458	0.001368		18623140	27555570	0	17127600	35944090		16.71	16.78	0	16.77	16.86
H14_25_32 K25ac	0.005714	0.001004	0.005172	0.000686	0.000779		271301600	49164200	314123800	25651260	20453920		19.59	19.76	19.69	18.88	18.91
H14_25_32 K31ac	0.13359	0.026523	0.116007	0.010104	0.010121		6342492000	1298555000	7045240000	377846800	265869600		19.84	20	19.9	18.88	18.94
H14_25_32 S26ac	0.052308	0.085365	0.215846	0.258002	0.132972		2483453000	4179465000	13108650000	9648085000	3493034000		21.52	27.57	27.43	27.89	27.66
H14_25_32 S26ph	0.016187	0.005673	0.008255	0.007833	0.01663		768499600	277744800	501332200	292910600	436839900		44.21	44.48	44.22	44.37	44.4
KASGPPVSELITKAVAASKER(H12_33_53)
H12_33_53 unmod	0.366331	0.37893	0.379028	0.321751	0.256125		2066128000	2193895000	3596645000	1071755000	1202666000		68.18	68.26	67.95	68.3	68.36
H12_33_53 K33me1	0.271458	0.35857	0.346167	0.366784	0.338306		1531038000	2076016000	3284821000	1221759000	1588557000		68.95	69.03	68.73	69.07	69.14
H12_33_53 K33me2	0.083313	0.00083	0.005946	0	0.012049		469889700	4806348	56425140	0	56578340		62.93	62.93	60.11	61.07	61.12
H12_33_53 K33me3	0.002111	0	0	0.005269	0.001585		11907390	0	0	17550530	7441750		61.2	62.43	59.61	61.5	61.52
H12_33_53 K33ac	0.218781	0.256471	0.241278	0.280131	0.279276		1233937000	1484890000	2289522000	933118000	1311375000		67.18	67.24	66.95	67.29	67.34
H12_33_53 S40ac	0.058007	0.005199	0.027581	0.026066	0.112659		327163300	30102470	261718000	86826080	529006300		67.76	67.9	67.55	67.97	67.99
KATGPPVSELITKAVAASKER(H15_36_56)
H15_36_56 unmod	0.39177	0.476461	0.40875	0.473274	0.4324		1462906000	2044693000	2954389000	1147628000	1365073000		68.95	69.03	68.77	69.07	69.14
H15_36_56 K36me1	0	0	0.04622	0	0		0	0	334072400	0	0		0	0	68.88	0	0
H15_36_56 K36me2	0.003189	0.002111	0.005683	0.007238	0.002357		11907390	9057561	41074230	17550530	7441750		61.2	63.49	63.47	61.5	61.52
H15_36_56 K36me3	0	0	0	0	0		0	0	0	0	0		60.7	62.99	62.97	61	61.02
H15_36_56 K36ac	0.601468	0.51796	0.504929	0.518276	0.562509		2245938000	2222783000	3649560000	1256752000	1775820000		68.18	68.26	67.95	68.3	68.38
H15_36_56 S43ac	0.003573	0.003467	0.034418	0.001212	0.002734		13340530	14880300	248769800	2937851	8629984		69.31	69.58	69.22	68.92	69.74
unmod(H1_1_35)
H1_1_35 H12.SETAPAAPAAAPPAEKAPVKKKAAKKAGGTPR	1	0.068329	0.253608	0.823438	0.963769		509182900	22951900	517359800	49732880	416563600		40.17	40.6	39.58	41.04	40.26
H1_1_35 H13.SETAPLAPTIPAPAEKTPVKKKAKKAGATAGKR	0	0.032517	0.568351	0	0.023187		0	10922410	1159436000	0	10021860		46.97	47.43	46.97	46.97	47.19
H1_1_35 H14.SETAPAAPAAPAPAEKTPVKKKAR	0	0.899155	0.17804	0.176562	0.013044		0	302029200	363202200	10663770	5637897		39.41	39.55	39.35	39.54	39.59
H1_1_35 H15.SETAPAETATPAPVEKSPAKKKATKKAAGAGAAKR	0	0	0	0	0		0	0	0	0	0		0	0	0	0	0
unmod(H1_54_81)
H1_54_81 H11.GGVSLAALKKALAAAGYDVEKNNSR	0.403359	0.386431	0.393725	0.135366	0.490451		345484100	433592900	860202600	28191690	278007300		68.09	68.18	67.82	68.19	68.3
H1_54_81 H1v234.SGVSLAALKKALAAAGYDVEKNNSR	0.474836	0.509387	0.435297	0.796021	0.36014		406705700	571554500	951027700	165781800	204141600		73.28	73.26	73.05	73.35	73.3
H1_54_81 H15.NGLSLAALKKALAAGGYDVEKNNSR	0.121806	0.104182	0.170978	0.068614	0.149409		104329000	116896700	373549300	14289750	84690930		70.93	70.92	70.75	71.14	70.99
H1_54_81 H1T.VGMSLVALKKALAAAGYDVEKNNSR	0	0	0	0	0		0	0	0	0	0		0	0	0	0	0
KGNYAER(H2A1_36_42)
H2A1_36_42 unmod	0.719989	0.691779	0.772834	0.67265	0.630911		65463540000	36019870000	78729280000	18636740000	30577460000		27.77	28.01	27.71	28.08	28.22
H2A1_36_42 K36ac	0.170861	0.185112	0.119942	0.205902	0.220215		15535150000	9638496000	12218560000	5704817000	10672830000		19.56	19.72	19.66	19.79	19.82
H2A1_36_42 Y39ac	0.10915	0.123109	0.107224	0.121448	0.148874		9924227000	6410077000	10923020000	3364901000	7215239000		30.66	30.91	30.59	30.99	31.23
KGNYSER(H2A3_36_42)
H2A3_36_42 unmod	0.787458	0.785334	0.78339	0.755719	0.712677		7473310000	4592703000	8189924000	2134705000	3251105000		26.7	26.91	26.64	27.01	27.18
H2A3_36_42 K36ac	0.028167	0.038648	0.018886	0.05886	0.079139		267317100	226015800	197443400	166263700	361018100		18.4	18.54	18.5	18.56	18.59
H2A3_36_42 Y39ac	0.184375	0.176019	0.197724	0.185421	0.208184		1749796000	1029372000	2067095000	523763400	949695800		29.47	29.68	29.4	29.75	29.93
KGHYAER(H2AX_36_42)
H2AX_36_42 unmod	0.996596	0.98304	0.988139	0.984504	0.957271		5880185000	3231052000	4960523000	815090600	2089884000		22.7	22.9	22.71	23.04	23.13
H2AX_36_42 K36ac	0.003404	0.004262	0.006341	0.015496	0.007751		20081660	14006720	31833220	12829720	16921790		18.81	19.76	18.88	18.97	19.03
H2AX_36_42 Y39ac	0	0.012699	0.00552	0	0.034978		0	41738240	27708850	0	76363120		0	24.5	24.83	0	23.48
GKQGGKAR(H2A1_4_11)
H2A1_4_11 unmod	0.241385	0.311751	0.241925	0.135468	0.198631		17685980000	16446450000	20042000000	5275806000	5175012000		22.58	22.75	22.65	22.82	22.88
H2A1_4_11 K5ac	0.001067	0.001189	0.000927	0.000551	0.000674		78170880	62737760	76824800	21445060	17548390		20.18	20.35	20.28	21.64	17.3
H2A1_4_11 K9ac	0.014118	0.015152	0.012268	0.007433	0.008399		1034380000	799351900	1016311000	289461800	218816400		20.18	20.35	20.28	21.64	17.3
H2A1_4_11 K5acK9ac	0.233592	0.199833	0.192216	0.205669	0.015578		17114950000	10542210000	15923930000	8009768000	405851700		19.68	19.82	19.78	19.82	16.86
H2A1_4_11 K9me1	0.035927	0.033909	0.019011	0.046835	0.056257		2632303000	1788876000	1574968000	1823971000	1465697000		29.97	30.15	29.9	30.16	30.27
H2A1_4_11 K5me1	0.473911	0.438166	0.533653	0.604045	0.720462		34722820000	23115510000	44209930000	23524560000	18770520000		29.97	30.18	29.93	30.16	30.27
GKQGGKVR(H2AJ_4_11)
H2AJ_4_11 unmod	0.177324	0.263694	0.158359	0.451156	0.308293		4108625000	4488383000	4378529000	4370728000	2897896000		24.36	24.56	24.4	24.74	24.83
H2AJ_4_11 K5ac	0.011035	0.021446	0.009155	0.012469	0.023407		255691400	365038600	253132300	120801800	220019100		19.77	19.94	19.87	19.97	20.03
H2AJ_4_11 K9ac	0.149408	0.289527	0.122156	0.160357	0.301225		3461815000	4928085000	3377531000	1553510000	2831462000		19.77	19.94	19.87	19.97	20.07
H2AJ_4_11 K5acK9ac	0.012769	0.01087	0.00404	0.010252	0.011743		295870700	185016500	111690000	99316250	110384400		17.68	17.82	17.75	17.87	17.9
H2AJ_4_11 K9me1	0.046788	0.028435	0.049773	0.026178	0.024825		1084091000	484005400	1376201000	253609300	233345800		33.54	33.76	33.53	33.78	33.87
H2AJ_4_11 K5me1	0.602675	0.386028	0.656517	0.339588	0.330508		13964070000	6570657000	18152290000	3289872000	3106710000		33.54	33.76	33.53	33.81	33.87
GKTGGKAR(H2AX_4_11)
H2AX_4_11 unmod	0.622325	0.421522	0.495605	0.179904	0.293556		5514814000	7134554000	5408950000	4008235000	2540558000		20.09	20.26	20.19	20.32	20.38
H2AX_4_11 K5ac	0.009929	0.015122	0.01335	0.007614	0.022208		87987270	255957200	145696700	169632800	192201000		17.83	17.41	17.37	17.46	17.55
H2AX_4_11 K9ac	0.113946	0.19362	0.212854	0.091697	0.276919		1009749000	3277158000	2323055000	2043009000	2396573000		17.83	17.54	17.56	17.53	17.61
H2AX_4_11 K5acK9ac	0.057192	0.031419	0.033141	0.024171	0.08665		506810600	531781600	361692100	538520500	749902300		17.02	17.16	17.16	17.18	17.23
H2AX_4_11 K9me1	0.014091	0.023649	0.016871	0.047663	0.022793		124867800	400270800	184132300	1061921000	197258700		29.81	30.06	29.75	30.1	30.24
H2AX_4_11 K5me1	0.182517	0.314668	0.228178	0.648952	0.297875		1617400000	5325966000	2490300000	14458560000	2577934000		29.81	30.06	29.75	30.13	30.27
SGRGKQGGKAR(H2A1_1_11)
H2A1_1_11 unmod	0.548609	0.458733	0.458263	0.593235	0.367218		2851631000	2780032000	3037304000	4387417000	1662292000		35.2	36.29	35.75	36.29	36.48
H2A1_1_11 S1ac	0.16585	0.12917	0.069779	0.128796	0.112594		862075300	782802400	462484600	952542700	509679700		42.8	43	42.81	42.96	43.02
H2A1_1_11 K5ac	0.285541	0.412097	0.471959	0.277969	0.520189		1484225000	2497406000	3128081000	2055793000	2354747000		34.62	35.85	35.02	35.94	35.97
AGGKAGKDSGKAKAKAVSR(H2AV_1_19)
H2AV_1_19 unmod	0.605703	0.591683	0.625004	0.538671	0.584698		8948104000	6570412000	8384929000	2891681000	5196537000		60.34	60.46	59.74	60.8	60.8
H2AV_1_19 K4ac	0.045386	0.061176	0.084182	0.063571	0.132487		670497100	679331000	1129364000	341260800	1177488000		59.29	59.61	58.85	59.81	59.61
H2AV_1_19 K7ac	0.045386	0	0	0.063571	0		670497100	0	0	341260800	0		59.29	59.05	58.22	59.81	59.2
H2AV_1_19 K11ac	0.045386	0.001449	0.000913	0.063571	0.00119		670497100	16095860	12254690	341260800	10580070		59.29	59.54	58.22	59.81	59.88
H2AV_1_19 K15ac	0.045386	0.143498	0.105718	0.063571	0.117853		670497100	1593490000	1418291000	341260800	1047427000		59.29	59.54	58.22	59.81	59.88
H2AV_1_19 K4acK7ac	0	0	0	0.034083	0.024405		0	0	0	182962400	216900600		58.37	58.68	57.83	59.34	59.27
H2AV_1_19 K4acK11ac	0	0	0	0.034083	0.024405		0	0	0	182962400	216900600		58.37	58.68	57.83	59.34	59.27
H2AV_1_19 K4acK15ac	0.036803	0	0.032162	0.034083	0.024405		543691900	0	431480700	182962400	216900600		58.4	58.68	57.86	59.34	59.27
H2AV_1_19 K7acK11ac	0	0	0	0.034083	0.024405		0	0	0	182962400	216900600		58.37	58.68	57.83	59.34	59.27
H2AV_1_19 K7acK15ac	0.15916	0.185902	0.114436	0.034083	0.024405		2351284000	2064376000	1535257000	182962400	216900600		58.86	59.24	58.36	59.34	59.27
H2AV_1_19 K11acK15ac	0	0.011803	0	0.034083	0.024405		0	131073300	0	182962400	216900600		58.37	58.78	57.83	59.34	59.27
H2AV_1_19 K7acK11acK15ac	0.001719	0.001031	0.005134	0.000637	0.002087		25397590	11446570	68875690	3420312	18545270		56.85	44.03	56.81	57.55	57.43
H2AV_1_19 K4acK11acK15ac	0.001719	0.001031	0.005134	0.000637	0.002087		25397590	11446570	68875690	3420312	18545270		56.85	44.03	56.81	57.55	57.43
H2AV_1_19 K4acK7acK15ac	0.001719	0.001031	0.005134	0.000637	0.002087		25397590	11446570	68875690	3420312	18545270		56.85	44.03	56.81	57.55	57.43
H2AV_1_19 K4acK7acK11ac	0.001719	0.001031	0.005134	0.000637	0.002087		25397590	11446570	68875690	3420312	18545270		56.85	44.03	56.81	57.55	57.43
H2AV_1_19 K4acK7acK11acK15ac	0.009912	0.000365	0.017049	0	0.008994		146435000	4058450	228727800	0	79936590		56.62	39.8	56.45	0	57
AGGKAGKDSGKAKTKAVSR(H2AZ_1_19)
H2AZ_1_19 unmod	0.350726	0.313549	0.337755	0.302613	0.345508		1483390000	1129162000	2748345000	670979800	1557032000		38.9	39.07	38.91	39.1	39.08
H2AZ_1_19 K4ac	0.017785	0	0.012785	0.001158	0.001375		75220780	0	104029500	2567923	6197031		37.3	0	37.28	37.5	37.47
H2AZ_1_19 K7ac	0.017785	0	0.012785	0.001158	0.001375		75220780	0	104029500	2567923	6197031		37.3	0	37.28	37.5	37.47
H2AZ_1_19 K11ac	0.017785	0	0.012785	0.001158	0.001375		75220780	0	104029500	2567923	6197031		37.3	0	37.28	37.5	37.47
H2AZ_1_19 K15ac	0.017785	0	0.012785	0.001158	0.001375		75220780	0	104029500	2567923	6197031		37.3	0	37.28	37.5	37.47
H2AZ_1_19 K4acK7ac	0.078077	0.082159	0	0.080903	0.074168		330227100	295873100	0	179384400	334236400		36.88	37.03	36.42	37.05	37.08
H2AZ_1_19 K4acK11ac	0.078077	0.082159	0	0.080903	0.074168		330227100	295873100	0	179384400	334236400		36.88	37.03	36.42	37.05	37.08
H2AZ_1_19 K4acK15ac	0.078077	0.082159	0	0.080903	0.074168		330227100	295873100	0	179384400	334236400		36.88	37.03	36.42	37.05	37.08
H2AZ_1_19 K7acK11ac	0.078077	0.082159	0.437563	0.080903	0.074168		330227100	295873100	3560497000	179384400	334236400		36.88	37.03	37.06	37.05	37.08
H2AZ_1_19 K7acK15ac	0.078077	0.082159	0	0.080903	0.074168		330227100	295873100	0	179384400	334236400		36.88	37.03	36.42	37.05	37.08
H2AZ_1_19 K11acK15ac	0.078077	0.082159	0.005251	0.080903	0.074168		330227100	295873100	42728830	179384400	334236400		36.88	37.03	36.93	37.05	37.08
H2AZ_1_19 K7acK11acK15ac	0.001752	0.004151	0.004649	0.001486	0.009497		7408892	14947290	37828860	3294896	42799160		35.39	35.6	35.31	35.34	35.52
H2AZ_1_19 K4acK11acK15ac	0.001752	0.004151	0.004649	0.001486	0.009497		7408892	14947290	37828860	3294896	42799160		35.39	35.6	35.31	35.34	35.52
H2AZ_1_19 K4acK7acK15ac	0.001752	0.004151	0.004649	0.001486	0.009497		7408892	14947290	37828860	3294896	42799160		35.39	35.6	35.31	35.34	35.52
H2AZ_1_19 K4acK7acK11ac	0.001752	0.004151	0.004649	0.001486	0.009497		7408892	14947290	37828860	3294896	42799160		35.39	35.6	35.31	35.34	35.52
H2AZ_1_19 K4acK7acK11acK15ac	0.102663	0.176895	0.149697	0.201394	0.165996		434212900	637038200	1218103000	446549100	748059900		34.75	35.06	34.96	35.02	35.04
AKAKTR(H2A1_12_17)
H2A1_12_17 unmod	0.594548	0.610095	0.591744	0.636672	0.62559		92842720000	111793500000	93044820000	90731260000	79963600000		29.5	29.71	29.43	29.78	29.93
H2A1_12_17 K13ac	0.004889	0.004339	0.00618	0.001834	0.002502		763428600	795132400	971784600	261380200	319746400		26.39	26.57	26.42	26.63	26.71
H2A1_12_17 K15ac	0.067736	0.056666	0.083109	0.024015	0.032509		10577470000	10383520000	13067930000	3422361000	4155396000		26.39	26.57	26.42	26.63	26.74
H2A1_12_17 K15me1	0.020127	0.01941	0.018588	0.019935	0.020273		3142934000	3556608000	2922779000	2840876000	2591322000		29.97	30.21	29.9	30.26	30.43
H2A1_12_17 K13me1	0.264548	0.262407	0.25206	0.259691	0.266642		41310920000	48083340000	39633430000	37008200000	34082470000		30	30.24	29.93	30.29	30.43
H2A1_12_17 T16ac	0.048152	0.047082	0.048318	0.057853	0.052484		7519249000	8627312000	7597516000	8244549000	6708613000		34.15	34.39	34.1	34.48	34.56
AKAKSR(H2A3_12_17)
H2A3_12_17 unmod	0.101807	0.047679	0.085274	0.047807	0.070043		11268700000	5718751000	10914660000	4847374000	6290323000		21.3	21.47	21.4	21.54	21.66
H2A3_12_17 K13ac	0.001061	0.00062	0.000809	0.000506	0.001529		117492500	74387260	103520100	51312950	137351000		17.89	18.04	17.97	18.12	18.15
H2A3_12_17 K15ac	0.016118	0.009115	0.011854	0.007678	0.02118		1784048000	1093291000	1517222000	778459200	1902138000		17.89	18.04	17.97	18.12	18.15
H2A3_12_17 K15me1	0.05819	0.064592	0.143411	0.063038	0.062703		6440853000	7747396000	18355890000	6391767000	5631169000		29.5	29.71	27.52	29.75	29.89
H2A3_12_17 K13me1	0.780598	0.867463	0.726942	0.831794	0.827691		86401860000	104046100000	93044820000	84339490000	74332430000		29.5	29.71	29.43	29.78	29.93
H2A3_12_17 S16ac	0.042226	0.010531	0.031711	0.049177	0.016854		4673864000	1263116000	4058784000	4986273000	1513583000		30.35	30.56	30.25	30.67	30.81
DNKKTR(H2A1_72_77)
H2A1_72_77 unmod	0.44233	0.542526	0.663665	0.390666	0.275487		2478844000	2769556000	4611055000	835033400	1296150000		22.82	24.28	24.24	23.17	23.23
H2A1_72_77 K74ac	0.55767	0.457474	0.336335	0.609334	0.724513		3125210000	2335372000	2336811000	1302426000	3408796000		18.9	19.04	18.97	19.03	19.09
unmod(H2A_1_88)
H2A_1_88 H2A14s.HLQLAIR	0.86886	0.783829	0.86544	0.635805	0.807185		47483310000	31446020000	56387540000	8750467000	18016360000		40.08	40.35	39.93	40.5	40.51
H2A_1_88 H2AZ.AGGKAGKDSGKAKTKAVSR	0.027143	0.028146	0.042182	0.048753	0.06976		1483390000	1129162000	2748345000	670979800	1557032000		38.9	39.07	38.91	39.1	39.08
H2A_1_88 H2AY.SAKAGVIFPVGR	0.003085	0.010188	0.009362	0.024206	0.009231		168588800	408724100	609964500	333141100	206039000		51.08	51.58	51.13	51.31	51.2
H2A_1_88 H2AX.GKTGGKAR	0.100911	0.177837	0.083017	0.291236	0.113824		5514814000	7134554000	5408950000	4008235000	2540558000		20.09	20.26	20.19	20.32	20.38
LAHYNKR(H2B1B_80_86)
H2B1B_80_86 unmod	0.983462	0.979137	0.980172	0.984578	0.988302		147096200000	75156620000	142483200000	14093550000	64094810000		31.96	32.27	31.85	32.42	32.5
H2B1B_80_86 Y83ac	0.016538	0.020863	0.019828	0.015422	0.011698		2473594000	1601367000	2882287000	220759700	758631300		33.89	34.17	33.82	34.29	34.37
LAHYSKR(H2B1A_81_87)
H2B1A_81_87 unmod	0.997734	0.999394	0.999182	0.989004	0.998713		58634310000	29209450000	60107200000	13582920000	25577660000		38.1	38.37	37.98	38.46	38.46
H2B1A_81_87 K86ac	0.002266	0.000606	0.000818	0.010996	0.001287		133193400	17705830	49229120	151015100	32953880		34.11	37.19	36.93	37.22	37.31
unmod(H2B_1_29)
H2B_1_29 1C.PEPAKSAPAPKKGSKKAVTKAQKKDGKKR	0.381243	0.326215	0.46733	0.082844	0.566431		486003300	698717200	1947413000	74556740	938266600		50.1	50.33	50.12	50.33	50.19
H2B_1_29 1H.PDPAKSAPAPKKGSKKAVTKAQKKDGKKR	0.100929	0.075693	0.172201	0	0.129473		128662800	162126200	717580900	0	214465600		50.92	51.19	51.29	0	50.94
H2B_1_29 2F.PDPAKSAPAPKKGSKKAVTKVQKKDGKKR	0.005176	0.026071	0.067112	0	0.015302		6598301	55842100	279662600	0	25347180		52.65	52.89	52.7	0	52.72
H2B_1_29 1B.PEPSKSAPAPKKGSKKAITKAQKKDGKKR	0	0	0	0	0.059832		0	0	0	0	99109200		0	0	0	0	54.21
H2B_1_29 1N.PEPSKSAPAPKKGSKKAVTKAQKKDGKKR	0.239091	0.145587	0.006345	0.036045	0		304790300	311831100	26440660	32439330	0		45.44	45.84	46.06	45.6	45.53
H2B_1_29 1D.PEPTKSAPAPKKGSKKAVTKAQKKDGKKR	0.273562	0.421799	0.283968	0.881111	0.206351		348733000	903448300	1183326000	792967100	341811300		48.35	48.41	48.79	48.46	48.62
H2B_1_29 1M.PEPVKSAPVPKKGSKKAINKAQKKDGKKR	0	0	0.003044	0	0		0	0	12685180	0	0		0	0	53.19	0	0
H2B_1_29 1L.PELAKSAPAPKKGSKKAVTKAQKKDGKKR	0	0.004636	0	0	0.022611		0	9929288	0	0	37454880		52.52	57.11	52.6	52.76	56.68

### Sheet: histone_ratios_single_PTMs
Index	PTM	NIR	1 Hour	4 Hours	24 Hours	48 Hours	1Hr/NIR	4Hr/NIR
1	H3K4me1	0.08113	0.083158	0.112604	0.053728	0.019194	1.025	1.38795
2	H3K4me2	0.264676	0.326785	0.466545	0.132999	0.083494	1.23466	1.7627
3	H3K4me3	0.014307	0.025178	0.049159	0.010264	0.002745	1.75984	3.43601
4	H3K4ac	0	0	0	0	0	0	0
5	H3K9me1	0.191653	0.194186	0.082619	0.143532	0.033562	1.01322	0.431086
6	H3K9me2	0.242034	0.285461	0.345038	0.306322	0.357195	1.17943	1.42558
7	H3K9me3	0.165087	0.168988	0.188342	0.189266	0.192542	1.02363	1.14087
8	H3K9ac	0.281954	0.2191	0.234769	0.250564	0.319834	0.777077	0.83265
9	H3S10ph	0	0	0	0	0	0	0
10	H3K14ac	0.595748	0.515547	0.444334	0.552515	0.593287	0.865378	0.745842
11	H3K18me1	0.003842	0.002293	0.001445	0.003681	0.008062	0.596825	0.376106
12	H3K18ac	0.341662	0.29944	0.304145	0.29301	0.285791	0.876422	0.890193
13	H3K23me1	0.00279	0.001592	0.000675	0.003189	0.007771	0.570609	0.241935
14	H3K23ac	0.812961	0.798776	0.786514	0.822463	0.862164	0.982551	0.967468
15	H31K27me1	0.077984	0.076448	0.084128	0.069828	0.062539	0.980304	1.07879
16	H31K27me2	0.728313	0.692287	0.690066	0.754465	0.733344	0.950535	0.947485
17	H31K27me3	0.107539	0.124488	0.130934	0.129382	0.13409	1.15761	1.21755
18	H31K27ac	0.022498	0.028242	0.025304	0.013932	0	1.25531	1.12472
19	H31K36me1	0.092065	0.09595	0.096826	0.078917	0.083135	1.0422	1.05171
20	H31K36me2	0.271914	0.292328	0.311574	0.27684	0.250601	1.07508	1.14585
21	H31K36me3	0.010289	0.010273	0.012418	0.016185	0.013493	0.998445	1.20692
22	H33K27me1	0.071735	0.03617	0.072752	0.030397	0.047389	0.504217	1.01418
23	H33K27me2	0.781039	0.403151	0.784272	0.777246	0.766676	0.516173	1.00414
24	H33K27me3	0.084721	0.524772	0.035951	0.170499	0.123178	6.19412	0.424346
25	H33K27ac	0	0.003842	0.022958	0	0	1	1
26	H33K36me1	0.099508	0.048976	0.311994	0.086901	0.053685	0.492182	3.13537
27	H33K36me2	0.333763	0.683192	0.443772	0.537075	0.380562	2.04694	1.3296
28	H33K36me3	0.007358	0.004978	0.030592	0.003036	0.006277	0.676543	4.15765
29	H3K56me1	0	0	0	0	0	0	0
30	H3K56me2	0.018944	0.038928	0.028497	0.026163	0.019105	2.0549	1.50428
31	H3K56me3	0	0	0	0	0.00075	0	0
32	H3K56ac	0.684742	0.660956	0.214971	0.669422	0.691265	0.965263	0.313945
33	H3K79me1	0.04845	0.042483	0.052168	0.025188	0.050448	0.876842	1.07674
34	H3K79me2	0	0	7.5e-05	0	0	0	0
35	H3K79me3	0.086502	0.114779	0.06288	0.501742	0.127303	1.32689	0.72692
36	H3K79ac	0.161242	0.103881	0.124468	0.096751	0.237661	0.644255	0.771933
37	H3K122ac	0.546452	0.557618	0.259215	0	0.258121	1.02043	0.47436
38	H4K5ac	0.155588	0.229423	0.216155	0.342276	0.270995	1.47455	1.38928
39	H4K8ac	0.61517	0.674078	0.632514	0.816996	0.759989	1.09576	1.02819
40	H4K12ac	0.605408	0.628119	0.575154	0.721668	0.706931	1.03751	0.950027
41	H4K16ac	0.427555	0.383998	0.411069	0.447586	0.421174	0.898125	0.961441
42	H4K20me1	0.154947	0.156051	0.163032	0.175183	0.154713	1.00713	1.05218
43	H4K20me2	0	0	0	0	0	0	0
44	H4K20me3	0	0	0	0	0	0	0
45	H4K20ac	0.449776	0.505426	0.500655	0.750131	0.704566	1.12373	1.11312
